# Global cellular response to chemical perturbation of PLK4 activity and abnormal centrosome number

**DOI:** 10.1101/2021.06.25.449796

**Authors:** Johnny M Tkach, Reuben Philip, Amit Sharma, Jonathan Strecker, Daniel Durocher, Laurence Pelletier

## Abstract

Centrosomes act as the main microtubule organizing centre (MTOC) in metazoans. Centrosome number is tightly regulated by limiting centriole duplication to a single round per cell cycle. This control is achieved by multiple mechanisms, including the regulation of the protein kinase PLK4, the most upstream facilitator of centriole duplication. Altered centrosome numbers in mouse and human cells cause p53-dependent growth arrest through poorly defined mechanisms. Recent work has shown that the E3 ligase TRIM37 is required for cell cycle arrest in acentrosomal cells. To gain additional insights into this process, we undertook a series of genome-wide CRISPR/Cas9 screens to identify factors important for growth arrest triggered by treatment with centrinone B, a selective PLK4 inhibitor. We found that TRIM37 is a key mediator of growth arrest after partial or full PLK4 inhibition. Interestingly, PLK4 cellular mobility decreased in a dose-dependent manner after centrinone B treatment. In contrast to recent work, we found that growth arrest after PLK4 inhibition correlated better with PLK4 activity than with mitotic length or centrosome number. These data provide insights into the global response to changes in centrosome number and PLK4 activity and extend the role for TRIM37 in regulating the abundance, localization and function of centrosome proteins.
