## Supplementary material for "Global cellular response to chemical perturbation of PLK4 activity and abnormal centrosome number": Table S2

### Sheet: TableS2-Legend
Table S2. Gene enrichment details for RPE-1 screens.
RPE-1 200 nM Enrichments - Gene enrichment for positive (suppressing) hits from RPE-1 screen with 200 nM centrinone B
RPE-1 500 nM Enrichments - Gene enrichment for positive (suppressing) hits from RPE-1 screen with 500 nM centrinone B
RPE-1 Nutlin-3a Enrichments - Gene enrichment for positive (suppressing) and negative (synthetic) hits from RPE-1 screen with Nutlin-3a

### Sheet: RPE-1 200 nM Enrichments
Associated Genes Found	GOID	GOTerm	Ontology Source	Term PValue	Term PValue Corrected with Bonferroni step down	Group PValue	Group PValue Corrected with Bonferroni step down	GOLevels	GOGroups	% Associated Genes	Number of Genes	Positive or Negative
[E2F1, LARP1, MAPKAPK2, THRAP3]	GO:0048255	mRNA stabilization	GO_BiologicalProcess-EBI-UniProt-GOA_17.02.2020_00h00	1.55064e-05	0.000480699	1.55064e-05	0.000124051	[5, 8, 9, 10]	Group00	7.69231	4	P
[SLC9A7, USP9X]	GO:0048675	axon extension	GO_BiologicalProcess-EBI-UniProt-GOA_17.02.2020_00h00	0.00413474	0.0248085	0.00413474	0.00826949	[5, 6, 7, 8, 9, 10, 11, 12, 13]	Group01	6.06061	2	P
[KIAA0753, PIBF1, STIL]	GO:1905508	protein localization to microtubule organizing center	GO_BiologicalProcess-EBI-UniProt-GOA_17.02.2020_00h00	2.97191e-05	0.000861854	2.97191e-05	0.000208034	[8]	Group02	14.2857	3	P
[CHD8, CTNNBIP1]	R-HSA:3769402	Deactivation of the beta-catenin transactivating complex	REACTOME_Pathways_17.02.2020	0.00663097	0.0132619	0.00663097	0.00663097	[-1]	Group03	4.7619	2	P
[MAP2K3, MAPKAPK2]	R-HSA:450302	activated TAK1 mediates p38 MAPK activation	REACTOME_Pathways_17.02.2020	0.00219775	0.0263729	0.00219775	0.00659324	[-1]	Group04	8.33333	2	P
[NF2, PIBF1]	GO:0042532	negative regulation of tyrosine phosphorylation of STAT protein	GO_BiologicalProcess-EBI-UniProt-GOA_17.02.2020_00h00	0.000537407	0.00967333	0.000537407	0.00214963	[8, 9, 10, 11]	Group05	16.6667	2	P
[CENPJ, CEP85, STIL, TRIM37]	GO:0046605	regulation of centrosome cycle	GO_BiologicalProcess-EBI-UniProt-GOA_17.02.2020_00h00	9.3948e-05	0.0023487	9.3948e-05	0.000563688	[6, 8]	Group06	4.87805	4	P
[CENPJ, STIL, TRIM37]	GO:0046599	regulation of centriole replication	GO_BiologicalProcess-EBI-UniProt-GOA_17.02.2020_00h00	0.000196812	0.00432987	9.3948e-05	0.000563688	[5, 7, 8, 10]	Group06	7.69231	3	P
[CAMSAP2, SCAF4, TAOK1]	GO:0043242	negative regulation of protein-containing complex disassembly	GO_BiologicalProcess-EBI-UniProt-GOA_17.02.2020_00h00	0.00060733	0.0103246	3.21557e-07	2.89402e-06	[6]	Group07	5.26316	3	P
[CAMSAP2, CENPJ, CYRIB, DYRK1A, TAOK1, TRIM37]	GO:0051494	negative regulation of cytoskeleton organization	GO_BiologicalProcess-EBI-UniProt-GOA_17.02.2020_00h00	3.97818e-06	0.000139236	3.21557e-07	2.89402e-06	[7]	Group07	4.10959	6	P
[CAMSAP2, DYRK1A, TAOK1]	GO:0031111	negative regulation of microtubule polymerization or depolymerization	GO_BiologicalProcess-EBI-UniProt-GOA_17.02.2020_00h00	0.000282309	0.00592849	3.21557e-07	2.89402e-06	[7, 8, 9]	Group07	6.81818	3	P
[AHR, ARNT]	R-HSA:211976	Endogenous sterols	REACTOME_Pathways_17.02.2020	0.00277943	0.0277943	0.000437589	0.00218795	[-1]	Group08	7.40741	2	P
[AHR, ARNT]	R-HSA:211981	Xenobiotics	REACTOME_Pathways_17.02.2020	0.00238442	0.0262286	0.000437589	0.00218795	[-1]	Group08	8	2	P
[AHR, AIP, ARNT]	R-HSA:8937144	Aryl hydrocarbon receptor signalling	REACTOME_Pathways_17.02.2020	8.04895e-07	2.89762e-05	0.000437589	0.00218795	[-1]	Group08	42.8571	3	P
[CAB39, STK11]	R-HSA:165159	mTOR signalling	REACTOME_Pathways_17.02.2020	0.00602943	0.0180883	2.35268e-07	2.35268e-06	[-1]	Group09	5	2	P
[CAB39, STK11]	R-HSA:380972	Energy dependent regulation of mTOR by LKB1-AMPK	REACTOME_Pathways_17.02.2020	0.00320304	0.0288274	2.35268e-07	2.35268e-06	[-1]	Group09	6.89655	2	P
[CDKN1A, TP53]	R-HSA:69560	Transcriptional activation of p53 responsive genes	REACTOME_Pathways_17.02.2020	4.95888e-05	0.0013389	2.35268e-07	2.35268e-06	[-1]	Group09	50	2	P
[CDKN1A, TP53]	R-HSA:69895	Transcriptional activation of cell cycle inhibitor p21	REACTOME_Pathways_17.02.2020	4.95888e-05	0.0013389	2.35268e-07	2.35268e-06	[-1]	Group09	50	2	P
[CDKN1A, TP53]	R-HSA:8941855	RUNX3 regulates CDKN1A transcription	REACTOME_Pathways_17.02.2020	0.000172593	0.00396964	2.35268e-07	2.35268e-06	[-1]	Group09	28.5714	2	P
[CDKN1A, STK11]	R-HSA:9614085	FOXO-mediated transcription	REACTOME_Pathways_17.02.2020	0.00490614	0.0245307	2.35268e-07	2.35268e-06	[-1]	Group09	5.55556	2	P
[CDKN1A, E2F1]	R-HSA:9616222	Transcriptional regulation of granulopoiesis	REACTOME_Pathways_17.02.2020	0.000738217	0.0118115	2.35268e-07	2.35268e-06	[-1]	Group09	14.2857	2	P
[CDKN1A, PDCD10]	GO:0048313	Golgi inheritance	GO_BiologicalProcess-EBI-UniProt-GOA_17.02.2020_00h00	0.000738217	0.0118115	2.35268e-07	2.35268e-06	[5]	Group09	14.2857	2	P
[CDKN1A, TP53]	GO:0090400	stress-induced premature senescence	GO_BiologicalProcess-EBI-UniProt-GOA_17.02.2020_00h00	0.000537407	0.00967333	2.35268e-07	2.35268e-06	[5]	Group09	16.6667	2	P
[CDKN1A, STK11]	GO:0071493	cellular response to UV-B	GO_BiologicalProcess-EBI-UniProt-GOA_17.02.2020_00h00	0.000969857	0.0145479	2.35268e-07	2.35268e-06	[7, 8]	Group09	12.5	2	P
[CDKN1A, TAOK1]	GO:0007095	mitotic G2 DNA damage checkpoint	GO_BiologicalProcess-EBI-UniProt-GOA_17.02.2020_00h00	0.00342547	0.0274038	2.35268e-07	2.35268e-06	[5, 6, 7, 8, 9, 10, 11]	Group09	6.66667	2	P
[E2F1, TP53]	R-HSA:109606	Intrinsic Pathway for Apoptosis	REACTOME_Pathways_17.02.2020	0.00894043	0.00894043	8.77566e-10	9.65322e-09	[-1]	Group10	4.08163	2	P
[E2F1, TP53]	R-HSA:111448	Activation of NOXA and translocation to mitochondria	REACTOME_Pathways_17.02.2020	8.24941e-05	0.00214485	8.77566e-10	9.65322e-09	[-1]	Group10	40	2	P
[E2F1, TP53]	R-HSA:114452	Activation of BH3-only proteins	REACTOME_Pathways_17.02.2020	0.00277943	0.0277943	8.77566e-10	9.65322e-09	[-1]	Group10	7.40741	2	P
[E2F1, TP53]	R-HSA:139915	Activation of PUMA and translocation to mitochondria	REACTOME_Pathways_17.02.2020	0.000294773	0.00589547	8.77566e-10	9.65322e-09	[-1]	Group10	22.2222	2	P
[DYRK1A, E2F1]	R-HSA:1538133	G0 and Early G1	REACTOME_Pathways_17.02.2020	0.00238442	0.0262286	8.77566e-10	9.65322e-09	[-1]	Group10	8	2	P
[E2F1, TP53]	R-HSA:1912408	Pre-NOTCH Transcription and Translation	REACTOME_Pathways_17.02.2020	0.00365492	0.0255845	8.77566e-10	9.65322e-09	[-1]	Group10	6.45161	2	P
[E2F1, TP53]	R-HSA:1912422	Pre-NOTCH Expression and Processing	REACTOME_Pathways_17.02.2020	0.00413474	0.0248085	8.77566e-10	9.65322e-09	[-1]	Group10	6.06061	2	P
[RB1, TP53]	R-HSA:2559584	Formation of Senescence-Associated Heterochromatin Foci (SAHF)	REACTOME_Pathways_17.02.2020	0.000969857	0.0145479	8.77566e-10	9.65322e-09	[-1]	Group10	12.5	2	P
[E2F1, RB1, TP53]	R-HSA:2559585	Oncogene Induced Senescence	REACTOME_Pathways_17.02.2020	0.00014211	0.00341063	8.77566e-10	9.65322e-09	[-1]	Group10	8.57143	3	P
[TP53, TP53BP1]	R-HSA:3232118	SUMOylation of transcription factors	REACTOME_Pathways_17.02.2020	0.00123198	0.0172477	8.77566e-10	9.65322e-09	[-1]	Group10	11.1111	2	P
[CASP2, CRADD, PIDD1, TP53]	R-HSA:5633008	TP53 Regulates Transcription of Cell Death Genes	REACTOME_Pathways_17.02.2020	7.90993e-06	0.000268938	8.77566e-10	9.65322e-09	[-1]	Group10	9.09091	4	P
[CDKN1A, CENPJ, E2F1, TP53]	R-HSA:6791312	TP53 Regulates Transcription of Cell Cycle Genes	REACTOME_Pathways_17.02.2020	1.1241e-05	0.000359711	8.77566e-10	9.65322e-09	[-1]	Group10	8.33333	4	P
[CASP2, CRADD, PIDD1, TP53]	R-HSA:6803207	TP53 Regulates Transcription of Caspase Activators and Caspases	REACTOME_Pathways_17.02.2020	3.08921e-08	1.26657e-06	8.77566e-10	9.65322e-09	[-1]	Group10	33.3333	4	P
[CENPJ, TP53]	R-HSA:6804115	TP53 regulates transcription of additional cell cycle genes whose exact role in the p53 pathway remain uncertain	REACTOME_Pathways_17.02.2020	0.00152423	0.019815	8.77566e-10	9.65322e-09	[-1]	Group10	10	2	P
[CDKN1A, E2F1, TP53]	R-HSA:6804116	TP53 Regulates Transcription of Genes Involved in G1 Cell Cycle Arrest	REACTOME_Pathways_17.02.2020	8.25139e-06	0.000272296	8.77566e-10	9.65322e-09	[-1]	Group10	21.4286	3	P
[CDKN1A, E2F1, RB1]	R-HSA:69231	Cyclin D associated events in G1	REACTOME_Pathways_17.02.2020	0.000282309	0.00592849	8.77566e-10	9.65322e-09	[-1]	Group10	6.81818	3	P
[CDKN1A, E2F1, RB1]	R-HSA:69236	G1 Phase	REACTOME_Pathways_17.02.2020	0.000282309	0.00592849	8.77566e-10	9.65322e-09	[-1]	Group10	6.81818	3	P
[CDKN1A, TP53]	R-HSA:69560	Transcriptional activation of p53 responsive genes	REACTOME_Pathways_17.02.2020	4.95888e-05	0.0013389	8.77566e-10	9.65322e-09	[-1]	Group10	50	2	P
[CDKN1A, TP53]	R-HSA:69895	Transcriptional activation of cell cycle inhibitor p21	REACTOME_Pathways_17.02.2020	4.95888e-05	0.0013389	8.77566e-10	9.65322e-09	[-1]	Group10	50	2	P
[CDKN1A, TP53]	R-HSA:8941855	RUNX3 regulates CDKN1A transcription	REACTOME_Pathways_17.02.2020	0.000172593	0.00396964	8.77566e-10	9.65322e-09	[-1]	Group10	28.5714	2	P
[CDKN1A, STK11]	R-HSA:9614085	FOXO-mediated transcription	REACTOME_Pathways_17.02.2020	0.00490614	0.0245307	8.77566e-10	9.65322e-09	[-1]	Group10	5.55556	2	P
[CDKN1A, E2F1]	R-HSA:9616222	Transcriptional regulation of granulopoiesis	REACTOME_Pathways_17.02.2020	0.000738217	0.0118115	8.77566e-10	9.65322e-09	[-1]	Group10	14.2857	2	P
[CDKN1A, PDCD10]	GO:0048313	Golgi inheritance	GO_BiologicalProcess-EBI-UniProt-GOA_17.02.2020_00h00	0.000738217	0.0118115	8.77566e-10	9.65322e-09	[5]	Group10	14.2857	2	P
[CASP2, CDKN1A, CRADD, E2F1, PIDD1, STK11, TP53, USP28]	GO:0072331	signal transduction by p53 class mediator	GO_BiologicalProcess-EBI-UniProt-GOA_17.02.2020_00h00	1.23153e-08	5.17242e-07	8.77566e-10	9.65322e-09	[4, 5, 6]	Group10	5.26316	8	P
[CDKN1A, TP53]	GO:0090400	stress-induced premature senescence	GO_BiologicalProcess-EBI-UniProt-GOA_17.02.2020_00h00	0.000537407	0.00967333	8.77566e-10	9.65322e-09	[5]	Group10	16.6667	2	P
[CASP2, CDKN1A, E2F1, PDCD10, STK11, TP53, USP28]	GO:0097193	intrinsic apoptotic signaling pathway	GO_BiologicalProcess-EBI-UniProt-GOA_17.02.2020_00h00	2.81785e-07	1.0426e-05	8.77566e-10	9.65322e-09	[4, 5, 6]	Group10	4.57516	7	P
[CASP2, CDKN1A, CRADD, E2F1, PIDD1, TAOK1, TP53, TP53BP1, USP28]	GO:0000077	DNA damage checkpoint	GO_BiologicalProcess-EBI-UniProt-GOA_17.02.2020_00h00	2.77088e-09	1.19148e-07	8.77566e-10	9.65322e-09	[4, 5, 8]	Group10	4.86486	9	P
[CASP2, E2F1, TP53, USP28]	GO:0008630	intrinsic apoptotic signaling pathway in response to DNA damage	GO_BiologicalProcess-EBI-UniProt-GOA_17.02.2020_00h00	3.33235e-05	0.000933058	8.77566e-10	9.65322e-09	[5, 6, 7]	Group10	6.34921	4	P
[STK11, TP53, USP28]	GO:0072332	intrinsic apoptotic signaling pathway by p53 class mediator	GO_BiologicalProcess-EBI-UniProt-GOA_17.02.2020_00h00	0.000343522	0.00652692	8.77566e-10	9.65322e-09	[5, 6, 7]	Group10	6.38298	3	P
[CASP2, CDKN1A, CRADD, E2F1, PIDD1, TAOK1, TP53]	GO:0044773	mitotic DNA damage checkpoint	GO_BiologicalProcess-EBI-UniProt-GOA_17.02.2020_00h00	1.08127e-07	4.32506e-06	8.77566e-10	9.65322e-09	[5, 6, 7, 9]	Group10	5.26316	7	P
[CDKN1A, STK11]	GO:0071493	cellular response to UV-B	GO_BiologicalProcess-EBI-UniProt-GOA_17.02.2020_00h00	0.000969857	0.0145479	8.77566e-10	9.65322e-09	[7, 8]	Group10	12.5	2	P
[CDKN1A, TAOK1]	GO:0007095	mitotic G2 DNA damage checkpoint	GO_BiologicalProcess-EBI-UniProt-GOA_17.02.2020_00h00	0.00342547	0.0274038	8.77566e-10	9.65322e-09	[5, 6, 7, 8, 9, 10, 11]	Group10	6.66667	2	P
[E2F1, RB1]	GO:0071930	negative regulation of transcription involved in G1/S transition of mitotic cell cycle	GO_BiologicalProcess-EBI-UniProt-GOA_17.02.2020_00h00	2.48407e-05	0.000745221	8.77566e-10	9.65322e-09	[5, 6, 7, 8, 9, 10, 11]	Group10	66.6667	2	P
[E2F1, TP53]	GO:1900740	positive regulation of protein insertion into mitochondrial membrane involved in apoptotic signaling pathway	GO_BiologicalProcess-EBI-UniProt-GOA_17.02.2020_00h00	0.00517689	0.0207076	8.77566e-10	9.65322e-09	[6, 7, 8, 9, 10]	Group10	5.40541	2	P
[CASP2, CDKN1A, CRADD, E2F1, PIDD1, RB1, TP53]	GO:2000134	negative regulation of G1/S transition of mitotic cell cycle	GO_BiologicalProcess-EBI-UniProt-GOA_17.02.2020_00h00	1.26019e-07	4.91474e-06	8.77566e-10	9.65322e-09	[8, 9]	Group10	5.14706	7	P
[CASP2, CDKN1A, CRADD, E2F1, PIDD1, TP53]	GO:0006977	DNA damage response, signal transduction by p53 class mediator resulting in cell cycle arrest	GO_BiologicalProcess-EBI-UniProt-GOA_17.02.2020_00h00	1.32315e-07	5.02799e-06	8.77566e-10	9.65322e-09	[6, 7, 8, 9, 10, 11, 12, 13]	Group10	7.31707	6	P

### Sheet: RPE-1 500 nM Enrichments
Associated Genes Found	GOID	GOTerm	Ontology Source	Term PValue	Term PValue Corrected with Bonferroni step down	Group PValue	Group PValue Corrected with Bonferroni step down	GOLevels	GOGroups	% Associated Genes	Number of Genes	Positive or Negative
[TP53, USP28]	GO:0042771	intrinsic apoptotic signaling pathway in response to DNA damage by p53 class mediator	GO_BiologicalProcess-EBI-UniProt-GOA_17.02.2020_00h00	3.16032e-05	9.48096e-05	3.16032e-05	9.48096e-05	[6, 7, 8]	Group0	7.69231	2	P
[SGF29, TP53]	GO:0051123	RNA polymerase II preinitiation complex assembly	GO_BiologicalProcess-EBI-UniProt-GOA_17.02.2020_00h00	3.67458e-05	7.34915e-05	3.67458e-05	7.34915e-05	[7, 8, 9, 10, 11, 12]	Group1	7.14286	2	P
[TP53, TP53BP1]	R-HSA:3232118	SUMOylation of transcription factors	REACTOME_Pathways_17.02.2020	1.48959e-05	5.95837e-05	1.48959e-05	5.95837e-05	[-1]	Group2	11.1111	2	P
[CDKN1A, TP53]	R-HSA:6791312	TP53 Regulates Transcription of Cell Cycle Genes	REACTOME_Pathways_17.02.2020	0.000109321	0.000109321	0.000188844	0.000188844	[-1]	Group3	4.16667	2	P
[CDKN1A, TP53]	R-HSA:6804116	TP53 Regulates Transcription of Genes Involved in G1 Cell Cycle Arrest	REACTOME_Pathways_17.02.2020	8.86507e-06	4.43253e-05	0.000188844	0.000188844	[-1]	Group3	14.2857	2	P
[CDKN1A, TP53]	R-HSA:69560	Transcriptional activation of p53 responsive genes	REACTOME_Pathways_17.02.2020	5.854e-07	4.6832e-06	0.000188844	0.000188844	[-1]	Group3	50	2	P
[CDKN1A, TP53]	R-HSA:69895	Transcriptional activation of cell cycle inhibitor p21	REACTOME_Pathways_17.02.2020	5.854e-07	4.6832e-06	0.000188844	0.000188844	[-1]	Group3	50	2	P
[CDKN1A, TP53]	R-HSA:8941855	RUNX3 regulates CDKN1A transcription	REACTOME_Pathways_17.02.2020	2.04796e-06	1.43358e-05	0.000188844	0.000188844	[-1]	Group3	28.5714	2	P
[CDKN1A, TP53]	GO:0090400	stress-induced premature senescence	GO_BiologicalProcess-EBI-UniProt-GOA_17.02.2020_00h00	6.43157e-06	3.85894e-05	0.000188844	0.000188844	[5]	Group3	16.6667	2	P

### Sheet: RPE-1 Nutlin-3a Enrichments
Associated Genes Found	GOID	GOTerm	Ontology Source	Term PValue	Term PValue Corrected with Bonferroni step down	Group PValue	Group PValue Corrected with Bonferroni step down	GOLevels	GOGroups	% Associated Genes	Number of Genes	Positive or Negative
[FOXC2, PTPN14]	GO:0001946	lymphangiogenesis	GO_BiologicalProcess-EBI-UniProt-GOA_17.02.2020_00h00	0.000437078	0.00830449	0.000437078	0.00131123	[3, 4, 5, 7, 8, 9, 10]	Group0	16.6667	2	P
[CHD8, CTNNBIP1]	R-HSA:3769402	Deactivation of the beta-catenin transactivating complex	REACTOME_Pathways_17.02.2020	0.00542363	0.0162709	0.00542363	0.00542363	[-1]	Group1	4.7619	2	P
[PELO, TRIR]	GO:0016075	rRNA catabolic process	GO_BiologicalProcess-EBI-UniProt-GOA_17.02.2020_00h00	0.00124155	0.0173817	0.00124155	0.0024831	[7, 8, 9]	Group2	10	2	P
[ARID2, CSNK2A2, EP300, PBRM1]	R-HSA:8939243	RUNX1 interacts with co-factors whose precise effect on RUNX1 targets is not known	REACTOME_Pathways_17.02.2020	2.86711e-06	7.16777e-05	6.24198e-06	2.49679e-05	[-1]	Group3	10.5263	4	P
[ARID2, PBRM1]	GO:0006337	nucleosome disassembly	GO_BiologicalProcess-EBI-UniProt-GOA_17.02.2020_00h00	0.00111926	0.0167889	6.24198e-06	2.49679e-05	[5, 6, 7, 8]	Group3	10.5263	2	P
[ARNT, EP300]	R-HSA:1234158	Regulation of gene expression by Hypoxia-inducible Factor	REACTOME_Pathways_17.02.2020	0.000364841	0.00729683	1.38545e-10	6.92723e-10	[-1]	Group4	18.1818	2	P
[EP300, TP53]	R-HSA:1912408	Pre-NOTCH Transcription and Translation	REACTOME_Pathways_17.02.2020	0.00298328	0.0298328	1.38545e-10	6.92723e-10	[-1]	Group4	6.45161	2	P
[EP300, TP53]	R-HSA:1912422	Pre-NOTCH Expression and Processing	REACTOME_Pathways_17.02.2020	0.0033762	0.0303858	1.38545e-10	6.92723e-10	[-1]	Group4	6.06061	2	P
[AHR, ARNT]	R-HSA:211976	Endogenous sterols	REACTOME_Pathways_17.02.2020	0.00226696	0.0272035	1.38545e-10	6.92723e-10	[-1]	Group4	7.40741	2	P
[AHR, ARNT]	R-HSA:211981	Xenobiotics	REACTOME_Pathways_17.02.2020	0.00194405	0.0252726	1.38545e-10	6.92723e-10	[-1]	Group4	8	2	P
[RB1, TP53]	R-HSA:2559584	Formation of Senescence-Associated Heterochromatin Foci (SAHF)	REACTOME_Pathways_17.02.2020	0.000789393	0.0134197	1.38545e-10	6.92723e-10	[-1]	Group4	12.5	2	P
[RB1, TP53]	R-HSA:2559585	Oncogene Induced Senescence	REACTOME_Pathways_17.02.2020	0.00379196	0.0303357	1.38545e-10	6.92723e-10	[-1]	Group4	5.71429	2	P
[TP53, TP53BP1]	R-HSA:3232118	SUMOylation of transcription factors	REACTOME_Pathways_17.02.2020	0.00100312	0.0160499	1.38545e-10	6.92723e-10	[-1]	Group4	11.1111	2	P
[BIRC2, TRAF3]	R-HSA:5676594	TNF receptor superfamily (TNFSF) members mediating non-canonical NF-kB pathway	REACTOME_Pathways_17.02.2020	0.00100312	0.0160499	1.38545e-10	6.92723e-10	[-1]	Group4	11.1111	2	P
[TP53, TRAF3]	R-HSA:5689896	Ovarian tumor domain proteases	REACTOME_Pathways_17.02.2020	0.00445793	0.0222896	1.38545e-10	6.92723e-10	[-1]	Group4	5.26316	2	P
[CDKN1A, EP300, TP53]	R-HSA:6791312	TP53 Regulates Transcription of Cell Cycle Genes	REACTOME_Pathways_17.02.2020	0.000269122	0.00565157	1.38545e-10	6.92723e-10	[-1]	Group4	6.25	3	P
[EP300, TP53]	R-HSA:6804114	TP53 Regulates Transcription of Genes Involved in G2 Cell Cycle Arrest	REACTOME_Pathways_17.02.2020	0.00100312	0.0160499	1.38545e-10	6.92723e-10	[-1]	Group4	11.1111	2	P
[CDKN1A, TP53]	R-HSA:6804116	TP53 Regulates Transcription of Genes Involved in G1 Cell Cycle Arrest	REACTOME_Pathways_17.02.2020	0.000600627	0.0108113	1.38545e-10	6.92723e-10	[-1]	Group4	14.2857	2	P
[EP300, TP53]	R-HSA:6804758	Regulation of TP53 Activity through Acetylation	REACTOME_Pathways_17.02.2020	0.00279547	0.0307501	1.38545e-10	6.92723e-10	[-1]	Group4	6.66667	2	P
[EP300, TP53]	R-HSA:6804760	Regulation of TP53 Activity through Methylation	REACTOME_Pathways_17.02.2020	0.00111926	0.0167889	1.38545e-10	6.92723e-10	[-1]	Group4	10.5263	2	P
[EP300, TP53]	R-HSA:6811555	PI5P Regulates TP53 Acetylation	REACTOME_Pathways_17.02.2020	0.000239605	0.00527132	1.38545e-10	6.92723e-10	[-1]	Group4	22.2222	2	P
[CDKN1A, RB1]	R-HSA:69231	Cyclin D associated events in G1	REACTOME_Pathways_17.02.2020	0.00593927	0.00593927	1.38545e-10	6.92723e-10	[-1]	Group4	4.54545	2	P
[CDKN1A, RB1]	R-HSA:69236	G1 Phase	REACTOME_Pathways_17.02.2020	0.00593927	0.00593927	1.38545e-10	6.92723e-10	[-1]	Group4	4.54545	2	P
[CDKN1A, TP53]	R-HSA:69560	Transcriptional activation of p53 responsive genes	REACTOME_Pathways_17.02.2020	4.02698e-05	0.000966475	1.38545e-10	6.92723e-10	[-1]	Group4	50	2	P
[CDKN1A, TP53]	R-HSA:69895	Transcriptional activation of cell cycle inhibitor p21	REACTOME_Pathways_17.02.2020	4.02698e-05	0.000966475	1.38545e-10	6.92723e-10	[-1]	Group4	50	2	P
[CDKN1A, EP300]	R-HSA:8864260	Transcriptional regulation by the AP-2 (TFAP2) family of transcription factors	REACTOME_Pathways_17.02.2020	0.00423034	0.025382	1.38545e-10	6.92723e-10	[-1]	Group4	5.40541	2	P
[AHR, ARNT]	R-HSA:8937144	Aryl hydrocarbon receptor signalling	REACTOME_Pathways_17.02.2020	0.000140238	0.00322548	1.38545e-10	6.92723e-10	[-1]	Group4	28.5714	2	P
[CDKN1A, TP53]	R-HSA:8941855	RUNX3 regulates CDKN1A transcription	REACTOME_Pathways_17.02.2020	0.000140238	0.00322548	1.38545e-10	6.92723e-10	[-1]	Group4	28.5714	2	P
[EP300, TRAF3]	R-HSA:918233	TRAF3-dependent IRF activation pathway	REACTOME_Pathways_17.02.2020	0.000600627	0.0108113	1.38545e-10	6.92723e-10	[-1]	Group4	14.2857	2	P
[CDKN1A, EP300]	R-HSA:9614085	FOXO-mediated transcription	REACTOME_Pathways_17.02.2020	0.00400834	0.0280584	1.38545e-10	6.92723e-10	[-1]	Group4	5.55556	2	P
[CDKN1A, EP300]	R-HSA:9616222	Transcriptional regulation of granulopoiesis	REACTOME_Pathways_17.02.2020	0.000600627	0.0108113	1.38545e-10	6.92723e-10	[-1]	Group4	14.2857	2	P
[BIRC2, TRAF3]	GO:0035666	TRIF-dependent toll-like receptor signaling pathway	GO_BiologicalProcess-EBI-UniProt-GOA_17.02.2020_00h00	0.00567874	0.0113575	1.38545e-10	6.92723e-10	[8, 9, 10, 11, 12, 13]	Group4	4.65116	2	P
[CDKN1A, TP53]	GO:0090400	stress-induced premature senescence	GO_BiologicalProcess-EBI-UniProt-GOA_17.02.2020_00h00	0.000437078	0.00830449	1.38545e-10	6.92723e-10	[5]	Group4	16.6667	2	P
[EP300, FLCN]	GO:0030511	positive regulation of transforming growth factor beta receptor signaling pathway	GO_BiologicalProcess-EBI-UniProt-GOA_17.02.2020_00h00	0.00469108	0.0187643	1.38545e-10	6.92723e-10	[6, 7, 8]	Group4	5.12821	2	P
[BAG6, EP300, TP53, USP28]	GO:0042771	intrinsic apoptotic signaling pathway in response to DNA damage by p53 class mediator	GO_BiologicalProcess-EBI-UniProt-GOA_17.02.2020_00h00	5.94198e-07	1.54491e-05	1.38545e-10	6.92723e-10	[6, 7, 8]	Group4	15.3846	4	P
[CDKN1A, TAOK1]	GO:0007095	mitotic G2 DNA damage checkpoint	GO_BiologicalProcess-EBI-UniProt-GOA_17.02.2020_00h00	0.00279547	0.0307501	1.38545e-10	6.92723e-10	[5, 6, 7, 8, 9, 10, 11]	Group4	6.66667	2	P
[TSC1, TSC2]	R-HSA:165159	mTOR signalling	REACTOME_Pathways_17.02.2020	3.03621e-05	6.07243e-05	0.000244955	0.000244955	[-1]	Group0	5	2	N
[TSC1, TSC2]	R-HSA:165181	Inhibition of TSC complex formation by PKB	REACTOME_Pathways_17.02.2020	1.17107e-07	5.85534e-07	0.000244955	0.000244955	[-1]	Group0	66.6667	2	N
[TSC1, TSC2]	R-HSA:380972	Energy dependent regulation of mTOR by LKB1-AMPK	REACTOME_Pathways_17.02.2020	1.58171e-05	6.32685e-05	0.000244955	0.000244955	[-1]	Group0	6.89655	2	N
[TSC1, TSC2]	R-HSA:8854214	TBC/RABGAPs	REACTOME_Pathways_17.02.2020	4.02698e-05	4.02698e-05	0.000244955	0.000244955	[-1]	Group0	4.34783	2	N
[TSC1, TSC2]	GO:0046627	negative regulation of insulin receptor signaling pathway	GO_BiologicalProcess-EBI-UniProt-GOA_17.02.2020_00h00	1.9319e-05	5.79569e-05	0.000244955	0.000244955	[6, 7]	Group0	6.25	2	N
