## Supplementary material for "Global cellular response to chemical perturbation of PLK4 activity and abnormal centrosome number": Table S3

### Sheet: TableS3-Legend
Table S3 - Reagents used in this study.
Antibodies - Antibodies, source, dilution and source.
Plasmids
Oligonucleotides
References
Hart T, Chandrashekhar M, Aregger M, Steinhart Z, Brown KR, MacLeod G, Mis M, Zimmermann M, Fradet-Turcotte A, Sun S, Mero P, Dirks P, Sidhu S, Roth FP, Rissland OS, Durocher D, Angers S, Moffat J. High-Resolution CRISPR Screens Reveal Fitness Genes and Genotype-Specific Cancer Liabilities. Cell. 2015 Dec 3;163(6):1515-26. doi: 10.1016/j.cell.2015.11.015. Epub 2015 Nov 25. PMID: 26627737.
Sanjana NE, Shalem O, Zhang F. Improved vectors and genome-wide libraries for CRISPR screening. Nat Methods. 2014 Aug;11(8):783-784. doi: 10.1038/nmeth.3047. PMID: 25075903; PMCID: PMC4486245.
Gupta GD, Coyaud É, Gonçalves J, Mojarad BA, Liu Y, Wu Q, Gheiratmand L, Comartin D, Tkach JM, Cheung SW, Bashkurov M, Hasegan M, Knight JD, Lin ZY, Schueler M, Hildebrandt F, Moffat J, Gingras AC, Raught B, Pelletier L. A Dynamic Protein Interaction Landscape of the Human Centrosome-Cilium Interface. Cell. 2015 Dec 3;163(6):1484-99. doi: 10.1016/j.cell.2015.10.065. PMID: 26638075; PMCID: PMC5089…
Kean MJ, Ceccarelli DF, Goudreault M, Sanches M, Tate S, Larsen B, Gibson LC, Derry WB, Scott IC, Pelletier L, Baillie GS, Sicheri F, Gingras AC. Structure-function analysis of core STRIPAK Proteins: a signaling complex implicated in Golgi polarization. J Biol Chem. 2011 Jul 15;286(28):25065-75. doi: 10.1074/jbc.M110.214486. Epub 2011 May 11. PMID: 21561862; PMCID: PMC3137080.
Bird AW, Hyman AA. Building a spindle of the correct length in human cells requires the interaction between TPX2 and Aurora A. J Cell Biol. 2008 Jul 28;182(2):289-300. doi: 10.1083/jcb.200802005. PMID: 18663142; PMCID: PMC2483532.
Betleja E, Nanjundappa R, Cheng T, Mahjoub MR. A novel Cep120-dependent mechanism inhibits centriole maturation in quiescent cells. Elife. 2018 May 9;7:e35439. doi: 10.7554/eLife.35439. PMID: 29741480; PMCID: PMC5986273.
Xie Z, Moy LY, Sanada K, Zhou Y, Buchman JJ, Tsai LH. Cep120 and TACCs control interkinetic nuclear migration and the neural progenitor pool. Neuron. 2007 Oct 4;56(1):79-93. doi: 10.1016/j.neuron.2007.08.026. PMID: 17920017; PMCID: PMC2642594.
Pelletier L, Ozlü N, Hannak E, Cowan C, Habermann B, Ruer M, Müller-Reichert T, Hyman AA. The Caenorhabditis elegans centrosomal protein SPD-2 is required for both pericentriolar material recruitment and centriole duplication. Curr Biol. 2004 May 25;14(10):863-73. doi: 10.1016/j.cub.2004.04.012. Erratum in: Curr Biol. 2006 Jun 20;16(12):1255. PMID: 15186742.
Yamamoto S, Kitagawa D. Self-organization of Plk4 regulates symmetry breaking in centriole duplication. Nat Commun. 2019 Apr 18;10(1):1810. doi: 10.1038/s41467-019-09847-x. PMID: 31000710; PMCID: PMC6472344.

### Sheet: Antibodies
	Antibody target	Use	Dilution	Species	Product Number	Vendor/Reference
Primary Antibodies	CEP135	Immunofluorescence	1:1000	rabbit		Bird AW and Hyman AA (2008)
	p53	Immunofluorescence	1:250	mouse	sc-126	Santa Cruz Biotechnology
	p53	Western Blot	1:250	mouse	sc-126	Santa Cruz Biotechnology
	p21	Immunofluorescence	1:200	mouse	sc-817	Santa Cruz Biotechnology
	p21	Western Blot	1:200	mouse	sc-817	Santa Cruz Biotechnology
	Mdm2	Western Blot	1:200	mouse	MABE340	MilliporeSigma
	g-tubulin	Immunofluorescence	1:1000	mouse	T6557	MilliporeSigma
	TRIM37	Immunofluorescence	1:250	rabbit	A301-174A	Bethyl Laboratories
	TRIM37	Western Blot	1:250	rabbit	A301-174A	Bethyl Laboratories
	CEP120	Immunofluorescence	1:4000	rat		Betleja et al. (2018)
	CEP120	Western Blot	1:1000	Rabbit		Xie Z et al. (2007)
	CETN2	Immunofluorescence	1:1000	mouse	04-1624	MilliporeSigma
	FLAG	Immunofluorescence	1:1000	mouse	F7425	MilliporeSigma
	FLAG	Western Blot	1:1000	mouse	F7426	MilliporeSigma
	PLK4	Immunofluorescence	1:250	mouse	MABC544	MilliporeSigma
	PLK4	Western Blot	1:500	mouse	MABC544	MilliporeSigma
	BirA	Immunofluorescence	1:1000	mouse	NBP2-59939	Novus Biologicals
	Centrobin	Immunofluorescence	1:1000	rabbit	26880-1-AP	Proteintech
	CEP192	Immunofluorescence	1:1000	rabbit	A302-324A	Bethyl Laboratories
	CEP192	Western Blot	1:1000	rabbit		Pelletier et al. (2004)
	PCNT	Immunofluorescence	1:1000	rabbit	ab4448	Abcam
	PCNT	Western Blot	1:1000	rabbit	ab4448	Abcam
	PCNT	Immunofluorescence	1:1000	goat	sc-28145	Santa Cruz Biotechnology
	SASS6	Immunofluorescence	1:300	mouse	sc-81431	Santa Cruz Biotechnology
	glutamylated tubulin (GT335)	Immunofluorescence	1:500	mouse	AG-20B-0020-C100	Adipogen
	a-tubulin	Immunofluorescence	1:4000	rat	MCA77G	Bio-Rad
	CEP97	Immunofluorescence	1:250	goat	sc-100028	Santa Cruz Biotechnology
	CDK5RAP2	Western Blot	1:1000	rabbit	06-1398	MilliporeSigma
	T7	Western Blot	1:1000	mouse	69522-3	MilliporeSigma
	HA	Western Blot	1:500	mouse	MMS-101R	Covance
	Myc	Immunoprecipitation	N/A	goat	ab9132	Abcam
Secondary Antibodies	anti-mouse Alexa Fluor 488	Immunofluorescence	1:750	donkey	A21202	ThermoFisher
	anti-rabbit Alexa Fluor 568	Immunofluorescence	1:750	donkey	A10042	ThermoFisher
	anti-rat Alexa Fluor 647	Immunofluorescence	1:750	donkey	712-605-153	Jackson ImmunoResearch Laboratories
	anti-goat Alexa Fluor 647	Immunofluorescence	1:750	donkey	A21447	ThermoFisher
	anti-mouse HRP	Western Blot	1:5000	goat	170-6516	BioRad
	anti-rabbit HRP	Western Blot	1:5000	goat	170-6515	BioRad
	anti-rabbit IRDye 800CW	Western Blot	1:15000	goat	926-32211	LI-COR
	anti-mouse IRDye 680RD	Western Blot	1:15000	goat	926-8070	LI-COR

### Sheet: Plasmids
Plasmid	Source
TKOv1 library	Hart T et al. (2015), Addgene #1000000069
plentiGuide-Puro	Sanjana NE et al. (2014), Addgene # 52963
pLgP TRIM37sg1	this study
pLgP TRIM37sg2	this study
pSIN FLAG-BirA-TRIM37	this study
pcDNA5-FRT/TO-Myc-PLK4	this study
pcDNA5 FLAG-BirA	Gupta GD et al. (2105)
pcDNA5 FLAG-BIrA-TRIM37 C18R	this study
pcDNA5 FLAG-BirA-TRIM37 RING	this study
pcDNA5 FLAG-BirA-TRIM37 DRING	this study
pcDNA5 FLAG-BirA-TRIM37 1-256	this study
pcDNA5 FLAG-BirA-TRIM37 257-964	this study
pcDNA5 FLAG-BirA-TRIM37 1-409	this study
pcDNA5 FLAG-BirA-TRIM37 410-964	this study
pcDNA5 FLAG-BirA-TRIM37 505-709	this study
pcDNA5 FLAG-BirA-TRIM37 D505-709	this study
pSIN FLAG-BirA	this study
pSIN FLAG-BIrA-TRIM37 C18R	this study
pSIN FLAG-BirA-TRIM37 RING	this study
pSIN FLAG-BirA-TRIM37 DRING	this study
pSIN FLAG-BirA-TRIM37 1-256	this study
pSIN FLAG-BirA-TRIM37 257-964	this study
pSIN FLAG-BirA-TRIM37 1-409	this study
pSIN FLAG-BirA-TRIM37 410-964	this study
pSIN FLAG-BirA-TRIM37 505-709	this study
pSIN FLAG-BirA-TRIM37 D505-709	this study
pInduce PLK4 3x FLAG	this study
pcDNA3-HA-ubiquitin	this study
pcDNA5-FRT/TO-eGFP	Kean MJ et al. (2011)
p T7 TRIM37	this study
p T7 TRIM37 C18R	this study
p T7 TRIM37 505-709	this study
p T7 TRIM37 D505-709	this study
pcDNA5 eGFP PLK4	Yamamoto et al. (2019)
pcDN5 eGFP PLK4 kinase + L1	Yamamoto et al. (2019)

### Sheet: Oligonucleotides
Oligonucleotide sequence	Name
AGGGCCTATTTCCCATGATTCCTT	NGS outer FOR
TCAAAAAAGCACCGACTCGG	NGS outer REV
CACCGACTTCAGGAGGTGGAGCACC	TRIM37 sgRNA 1 forward
AAACGGTGCTCCACCTCCTGAAGTC	TRIM37 sgRNA 1 reverse
CACCGTCGTAGCTGGAGTGGAGCAC	TRIM37 sgRNA 2 forward
AAACGTGCTCCACTCCAGCTACGAC	TRIM37 sgRNA 2 reverse
GGATCCTAATACGACTCACTATAGGGACTTCAGGAGGTGGAGCACC	TRIM37 sgRNA 1 IVT forward
TTCTAGCTCTAAAACGGTGCTCCACCTCCTGAAGTCCC	TRIM37 sgRNA 1 IVT reverse
TCTGGCCCACTTTGTATTCTCT	TRIM37 sgRNA 1 check forward
CCAGGTCAGGAGATCGAGAC	TRIM37 sgRNA 1 check reverse
GGATCCTAATACGACTCACTATA GTCTGCCATCAGTGTGCACTT	TRIM37 sgRNA exon 5 IVT forward
TTCTAGCTCTAAAACAAGTGCACACTGATGGCAGA	TRIM37 sgRNA exon 5 IVT reverse
AAGCACATGCCCAAAATGTAGT	TRIM37 exon 5 check forward
GGGTCCATCAAACCACACAAAC	TRIM37 exon 5 check reverse
GTTTTAGAGCTAGAAATAGCAAGTTAAAATAAGGCTAGTCCGTTATCAACTTGAAAAAGTGGCACCGAGTCGGGCTTTT	cr_tracr_RNA
TAATACGACTCACTATAG	IVT forward
AAAAGCACCGACTCGGTG	IVT reverse
ACTAGGCGCGCCAGATGAACAGAGCGTGGAG	TRIM37 forward
TTAGGCGGCCGCTTACCTTCCACTATTTTCATCTGTATTG	TRIM37 reverse
TTAGGCGGCCGCTTACATGGGCTTCCGATGAACTTG	TRIM37 256 reverse
ACTAGGCGCGCCAGCATCTTTTGTTACCACTCCTG	TRIM37 257 forward
TTAGGCGGCCGCTTATTGAAAGAAAGTTGGTGAACGTAC	TRIM37 409 reverse
ACTAGGCGCGCCAAAATCCCGGGACCAGCATTG	TRIM37 410 forward
TTAGGCGGCCGCTTAATCAAGCTGTTGTGTTACTTCTTC	TRIM37 RING reverse
ACTAGGCGCGCCACAGAATGAAGATTATCATCACGAGC	TRIM37 505 forward
TTAGGCGGCCGCTTACATGTCTCCAGAAGCAGCAC	TRIM37 709 reverse
ACTAGGCGCGCCACAGACAAGCCTTTTTTCTGCTG	TRIM37 710 forward
CAGACAAGCCTTTTTTCTG	TRIM37 D 505-709 forward
AATCTTCTCCTCATCTTCTTC	TRIM37 D 505-709 reverse
TCCCGCAATTTCTCCATACGAATGAAACATCGGAAAACC	TRIM37 C18R forward
GGTTTTCCGATGTTTCATTCGTATGGAGAAATTGCGGGA	TRIM37 C18R reverse
GCTCCACTCCAGCTACGA	TRIM37 D RING forward
TCGGAAAACCTCAGCAATG	TRIM37 D RING reverse
GGTACCAAGCTTAAGTTTAAAC	Remove FLAG-BirA reverse
GGGGGATCTGGCCCCGGC	Remove FLAG-BirA forward
CAGCCTCCGGACTCTAGCGTTTAAACTTAAGCTTGGTACCATGGCCAGCATGACCGGCGGCCAGCAG	T7 tag forward
CTCTGTTCATCTGGCGCGCCGCCGCCGGGGCCAGATCCCCCACCCATCTGCTGGCCGCCGGTCATGCT	T7 tag reverse
GAUGAGAACGGGUGUGUAU	CEP120 siRNA siGENOME
GGACUUUGCUGGAGGUUAA, AUACGAAACUCCACAAAUA, AGAGUGAGUUGAUAUCUAA, GAAUGUAGAAGCUGUAAGA	TRIM37 siRNA ON-TARGETplus SMARTpool
AUGAACGUGAAUUGCUCAA	Non-target #4
CGUACGCGGAAUACUUCGA	Luciferase GL2 control
